# *DNAJC13* influences responses of the extended reward system to conditioned stimuli: a genome-wide association study

**DOI:** 10.1101/2022.05.03.490395

**Authors:** Jens Treutlein, Karolin E. Einenkel, Bernd Krämer, Swapnil Awasthi, Stephan Ripke, Oliver Gruber

**Author notes:** correspondence should be send to Professor Dr. Oliver Gruber, Address: Voßstraße 4, 69115 Heidelberg, Germany. shared first authorship (Jens Treutlein, Karolin E. Einenkel).

## Abstract

Reward system dysfunction is implicated in the pathogenesis of major psychiatric disorders. We conducted a genome-wide association study (GWAS) to identify genes that influence activation strength of brain regions within the extended reward system in humans. A large homogeneous sample of 214 participants was genotyped and underwent functional magnetic resonance imaging (fMRI). All subjects performed the ‘desire-reason dilemma’ (DRD) paradigm allowing systematic investigation of systems-level mechanisms of reward processing in humans. As a main finding, we identified the single nucleotide variant rs113408797 in the DnaJ Heat Shock Protein Family Member C13 gene (*DNAJC13*, alias RME-8), that strongly influenced the activation of the ventral tegmental area (VTA; p = 2.50E-07) and the nucleus accumbens (NAcc; p = 5.31E-05) in response to conditioned reward stimuli. Moreover, haplotype analysis assessing the information across the entire *DNAJC13* locus demonstrated an impact of a five-marker haplotype on VTA activation (p = 3.21E-07), which further corroborates a link between this gene and reward processing. The present findings provide first direct empirical evidence that genetic variation of *DNAJC13* influences neural responses within the extended reward system to conditioned stimuli. Further studies are required to investigate the role of this gene in the pathogenesis and pathophysiology of neuropsychiatric disorders.
