## Supplementary Table 1 for "*DNAJC13* influences responses of the extended reward system to conditioned stimuli: a genome-wide association study"

### Sheet: Supplementary Table 1
Supplementary Table 1. Most significant results (p < 1E-05) from single marker association analyses related to a priori regions of interest. a) R-VTA; b) L-VTA; c) R-NAcc; d) L-NAcc.
a) Most significant results (p < 1E-05) from single marker association analyses related to the R-VTA. R-VTA: right ventral tegmental area; CHR: chromosome; POS: base-pair coordinate according to hg19; ID: variant rs-number; REF: reference allele; ALT: alternate alleles; A1: counted allele in regression; OBS_CT: number of samples in the regression; BETA: effect-size, regression coefficient (for A1…
b) Most significant results (p < 1E-05) from single marker association analyses related to the L-VTA. L-VTA: left ventral tegmental area; CHR: chromosome; POS: base-pair coordinate according to hg19; ID: variant rs-number; REF: reference allele; ALT: alternate alleles; A1: counted allele in regression; OBS_CT: number of samples in the regression; BETA: effect-size, regression coefficient (for A1 …
c) Most significant results (p < 1E-05) from single marker association analyses related to the R-NAcc. R-NAcc: right nucleus accumbens; CHR: chromosome; POS: base-pair coordinate according to hg19; ID: variant rs-number; REF: reference allele; ALT: alternate alleles; A1: counted allele in regression; OBS_CT: number of samples in the regression; BETA: effect-size, regression coefficient (for A1 al…
d) Most significant results (p < 1E-05) from single marker association analyses related to the L-NAcc. L-NAcc: left nucleus accumbens; CHR: chromosome; POS: base-pair coordinate according to hg19; ID: variant rs-number; REF: reference allele; ALT: alternate alleles; A1: counted allele in regression; OBS_CT: number of samples in the regression; BETA: effect-size, regression coefficient (for A1 all…

### Sheet: a) R-VTA
CHR	POS	ID	REF	ALT	A1	OBS_CT	BETA	SE	FREQ	P
3	132330292	rs141727949	A	C	C	213	168201	0.29589	0.0915493	4.33E-08
3	132300248	rs78702244	A	C	C	214	1633	0.293539	0.0934579	7.94E-08
3	132321090	rs79521265	G	A	A	214	1633	0.293539	0.0934579	7.94E-08
3	132326383	rs143265478	A	G	G	214	1633	0.293539	0.0934579	7.94E-08
3	132330860	rs150273563	C	G	G	213	139702	0.257818	0.124413	1.63E-07
3	132291055	rs115823871	C	T	T	214	162063	0.303043	0.0864486	2.30E-07
3	132192632	rs113408797	A	G	G	211	160223	0.300429	0.0900474	2.50E-07
3	132345723	rs78240150	T	C	C	212	151507	0.287308	0.0896226	3.32E-07
3	132333146	rs62291499	T	C	C	213	13496	0.257502	0.126761	3.86E-07
3	132337109	rs62291501	T	C	C	213	13496	0.257502	0.126761	3.86E-07
3	132338346	rs41272321	T	G	G	213	13496	0.257502	0.126761	3.86E-07
3	132343237	rs62291503	T	A	A	213	13496	0.257502	0.126761	3.86E-07
3	132345482	rs62291504	G	T	T	213	13496	0.257502	0.126761	3.86E-07
3	132345762	rs2305626	A	C	C	213	13496	0.257502	0.126761	3.86E-07
3	132347701	rs17413620	A	G	G	213	13496	0.257502	0.126761	3.86E-07
3	132350880	rs62291553	C	T	T	213	13496	0.257502	0.126761	3.86E-07
3	132352326	rs62291556	T	A	A	213	13496	0.257502	0.126761	3.86E-07
3	132354622	rs11926381	C	T	T	213	13496	0.257502	0.126761	3.86E-07
3	132358836	rs62291558	T	A	A	213	13496	0.257502	0.126761	3.86E-07
3	132364731	rs17348055	C	T	T	213	13496	0.257502	0.126761	3.86E-07
3	132367717	rs9637394	T	C	C	213	13496	0.257502	0.126761	3.86E-07
3	132368016	rs62292460	G	A	A	213	13496	0.257502	0.126761	3.86E-07
3	132370114	rs62292461	C	T	T	213	13496	0.257502	0.126761	3.86E-07
3	132429447	rs62292471	C	T	T	214	135138	0.258299	0.123832	4.02E-07
3	132431380	rs62292473	G	C	C	214	135138	0.258299	0.123832	4.02E-07
3	132434156	rs17414558	T	C	C	214	135138	0.258299	0.123832	4.02E-07
3	132437034	rs62292475	A	G	G	214	135138	0.258299	0.123832	4.02E-07
3	132439403	rs11923081	A	C	C	214	135138	0.258299	0.123832	4.02E-07
3	132206291	rs112880875	G	A	A	213	157835	0.301784	0.0892019	4.07E-07
3	132125833	rs113078228	T	C	C	212	151271	0.289537	0.101415	4.20E-07
3	132127681	rs17184798	T	C	C	212	151271	0.289537	0.101415	4.20E-07
3	132150483	rs74497914	A	G	G	212	151271	0.289537	0.101415	4.20E-07
3	132162249	rs112126444	G	A	A	212	151271	0.289537	0.101415	4.20E-07
3	132165178	rs1979848	A	T	T	212	151271	0.289537	0.101415	4.20E-07
3	132330054	rs61292904	A	G	G	214	130922	0.251	0.13785	4.34E-07
3	132380752	rs10935027	G	A	A	212	134604	0.259613	0.125	5.07E-07
3	132214389	rs78117783	C	A	A	214	154701	0.298647	0.0911215	5.15E-07
3	132215771	rs77436593	G	A	A	214	154701	0.298647	0.0911215	5.15E-07
3	132216607	rs76569928	C	G	G	214	154701	0.298647	0.0911215	5.15E-07
3	132217957	rs78526588	T	G	G	214	154701	0.298647	0.0911215	5.15E-07
3	132229708	rs78208917	A	G	G	214	154701	0.298647	0.0911215	5.15E-07
3	132250941	rs11915472	A	G	G	214	15298	0.29615	0.0934579	5.52E-07
3	132250950	rs11923334	G	A	A	214	15298	0.29615	0.0934579	5.52E-07
3	132258641	rs73860747	T	C	C	214	15298	0.29615	0.0934579	5.52E-07
3	132259588	rs55916362	A	G	G	214	15298	0.29615	0.0934579	5.52E-07
3	132259592	rs55726578	A	G	G	214	15298	0.29615	0.0934579	5.52E-07
3	132305674	rs62291485	C	T	T	214	132171	0.256057	0.128505	5.62E-07
3	132305934	rs62291486	C	T	T	214	132171	0.256057	0.128505	5.62E-07
3	132311148	rs62291488	G	T	T	214	132171	0.256057	0.128505	5.62E-07
3	132318897	rs3804636	A	G	G	214	132171	0.256057	0.128505	5.62E-07
3	132173281	rs146992118	G	A	A	210	150144	0.294576	0.097619	7.74E-07
3	132397792	rs62292465	C	G	G	214	130951	0.257808	0.126168	8.29E-07
3	132401257	rs11925495	A	G	G	214	130951	0.257808	0.126168	8.29E-07
1	119765889	rs12561943	G	A	A	213	118977	0.23438	0.150235	8.44E-07
1	119772558	rs12725462	G	T	T	213	118977	0.23438	0.150235	8.44E-07
1	119776430	rs12756653	G	A	A	214	118585	0.233749	0.149533	8.53E-07
1	119784613	rs61807015	G	A	A	214	118585	0.233749	0.149533	8.53E-07
3	132421998	rs79328618	G	A	A	213	145914	0.287996	0.0892019	8.83E-07
3	132410202	rs2271491	A	G	G	213	13048	0.258435	0.126761	9.59E-07
3	132410214	rs2271490	T	C	C	213	13048	0.258435	0.126761	9.59E-07
1	101921378	rs12075388	C	T	T	214	127525	0.25378	0.14486	1.07E-06
1	101923215	rs10493954	G	A	A	214	127525	0.25378	0.14486	1.07E-06
3	132194001	rs11920646	T	A	A	210	130058	0.260182	0.12619	1.22E-06
3	132185652	rs76381165	C	T	T	211	129083	0.260045	0.125592	1.43E-06
3	132187810	rs62292897	G	C	C	211	129083	0.260045	0.125592	1.43E-06
3	132188658	rs11925701	G	A	A	211	129083	0.260045	0.125592	1.43E-06
3	132191129	rs62292944	C	G	G	211	129083	0.260045	0.125592	1.43E-06
3	132192474	rs62292945	C	G	G	211	129083	0.260045	0.125592	1.43E-06
3	132193230	rs62292947	A	G	G	211	129083	0.260045	0.125592	1.43E-06
3	132194082	rs11916613	G	T	T	211	129083	0.260045	0.125592	1.43E-06
3	132194290	rs11920734	T	G	G	211	129083	0.260045	0.125592	1.43E-06
3	132194625	rs77189509	C	T	T	211	129083	0.260045	0.125592	1.43E-06
3	132194886	rs79623295	T	C	C	211	129083	0.260045	0.125592	1.43E-06
3	132195563	rs62292948	A	G	G	211	129083	0.260045	0.125592	1.43E-06
3	132195837	rs76569691	A	G	G	211	129083	0.260045	0.125592	1.43E-06
3	132196361	rs62292949	C	T	T	211	129083	0.260045	0.125592	1.43E-06
3	132198156	rs62292951	C	T	T	211	129083	0.260045	0.125592	1.43E-06
3	132200719	rs62292952	T	G	G	211	129083	0.260045	0.125592	1.43E-06
3	132409597	rs62292469	C	A	A	213	128771	0.260342	0.124413	1.54E-06
3	132407146	rs62292467	T	C	C	214	127123	0.25726	0.128505	1.57E-06
1	55517344	rs572512	C	T	T	214	0.921988	0.187127	0.327103	1.68E-06
1	101921439	rs12065139	A	C	C	214	121926	0.248482	0.147196	1.84E-06
1	101922312	rs11164202	A	G	G	214	121926	0.248482	0.147196	1.84E-06
1	101922660	rs12024578	T	C	C	214	121926	0.248482	0.147196	1.84E-06
1	101924306	rs12069565	A	G	G	214	120956	0.246816	0.140187	1.90E-06
1	101927194	rs11164204	T	A	A	213	126025	0.257436	0.140845	1.95E-06
1	101927667	rs1199713	C	A	A	213	126025	0.257436	0.140845	1.95E-06
3	132269004	rs74735511	A	G	G	214	144531	0.295361	0.0957944	1.96E-06
3	132406895	rs76967933	C	A	A	213	140002	0.286507	0.0915493	2.03E-06
3	132415424	rs76177059	T	C	C	213	140002	0.286507	0.0915493	2.03E-06
1	101928088	rs1199712	T	C	C	214	125381	0.256749	0.140187	2.05E-06
3	74495981	rs6809017	T	C	C	213	119823	0.245355	0.171362	2.05E-06
3	74496237	rs11128386	G	A	A	213	119823	0.245355	0.171362	2.05E-06
4	74323312	rs12500723	C	T	T	213	109203	0.223663	0.199531	2.07E-06
1	101929932	rs1199710	C	A	A	214	124573	0.255681	0.142523	2.16E-06
1	101932014	rs1473510	T	C	C	214	124573	0.255681	0.142523	2.16E-06
1	101925763	rs12066370	T	C	C	213	122609	0.252561	0.140845	2.35E-06
1	101926018	rs12081487	C	A	A	213	122609	0.252561	0.140845	2.35E-06
1	101926586	rs28513181	T	C	C	213	122609	0.252561	0.140845	2.35E-06
1	101926726	rs12402490	G	C	C	213	122609	0.252561	0.140845	2.35E-06
4	74341811	rs10938075	C	T	T	213	106095	0.218953	0.20892	2.44E-06
4	74343056	rs34400902	C	T	T	213	106095	0.218953	0.20892	2.44E-06
15	60237784	rs2960792	C	T	T	214	113217	0.234126	0.151869	2.55E-06
3	132250027	rs3816529	G	C	C	214	124457	0.257874	0.128505	2.66E-06
3	132250818	rs4854559	A	G	G	214	124457	0.257874	0.128505	2.66E-06
3	132257419	rs17412738	A	G	G	214	124457	0.257874	0.128505	2.66E-06
3	132261620	rs17413072	G	C	C	214	124457	0.257874	0.128505	2.66E-06
3	132277866	rs2270801	G	A	A	214	124457	0.257874	0.128505	2.66E-06
3	132209203	rs17345563	A	G	G	214	125001	0.259197	0.126168	2.70E-06
3	132217235	rs11926694	A	C	C	214	125001	0.259197	0.126168	2.70E-06
3	132219554	rs11925382	T	C	C	214	125001	0.259197	0.126168	2.70E-06
3	132224128	rs62292959	G	A	A	214	125001	0.259197	0.126168	2.70E-06
3	132227680	rs2369801	A	G	G	214	125001	0.259197	0.126168	2.70E-06
3	132227935	rs10935013	G	A	A	214	125001	0.259197	0.126168	2.70E-06
3	132231533	rs12163639	G	A	A	214	125001	0.259197	0.126168	2.70E-06
3	132291156	rs75537912	A	G	G	214	128249	0.266192	0.123832	2.76E-06
4	74410033	rs66501353	G	A	A	212	107801	0.223804	0.205189	2.79E-06
4	74415221	rs72649104	T	G	G	212	107801	0.223804	0.205189	2.79E-06
3	74498707	rs7432763	T	C	C	214	117452	0.244488	0.172897	2.94E-06
3	74508715	rs9850571	A	G	G	214	117452	0.244488	0.172897	2.94E-06
3	74519816	rs7618040	T	G	G	214	117452	0.244488	0.172897	2.94E-06
8	29630942	rs6982080	G	T	T	214	0.917874	0.191142	0.303738	2.97E-06
7	37076854	rs10488031	G	A	A	214	176408	0.367551	0.0584112	3.00E-06
4	74338085	rs7439942	G	A	A	211	105631	0.220915	0.206161	3.28E-06
7	13722701	rs12056070	C	T	T	212	111337	0.233592	0.150943	3.50E-06
4	74300610	rs4446279	C	G	G	214	105575	0.221951	0.21028	3.64E-06
4	74301675	rs6834059	C	G	G	214	105575	0.221951	0.21028	3.64E-06
4	74303200	rs4640638	G	A	A	214	105575	0.221951	0.21028	3.64E-06
4	74309472	rs3822100	C	G	G	214	105575	0.221951	0.21028	3.64E-06
7	13720872	rs67119791	G	C	C	211	110932	0.234226	0.151659	4.02E-06
7	13720966	rs67100442	G	A	A	211	110932	0.234226	0.151659	4.02E-06
7	13720993	rs66636403	G	A	A	211	110932	0.234226	0.151659	4.02E-06
7	13721031	rs68135210	G	A	A	211	110932	0.234226	0.151659	4.02E-06
7	13721918	rs73268872	A	G	G	211	110932	0.234226	0.151659	4.02E-06
7	13721971	rs73268875	A	G	G	211	110932	0.234226	0.151659	4.02E-06
7	13722189	rs12056161	T	C	C	211	110932	0.234226	0.151659	4.02E-06
7	37077257	rs35575349	C	T	T	214	159249	0.338435	0.0724299	4.57E-06
7	37077266	rs35257557	A	G	G	214	159249	0.338435	0.0724299	4.57E-06
7	37077542	rs35199197	A	G	G	214	159249	0.338435	0.0724299	4.57E-06
7	37077758	rs17170842	A	C	C	214	159249	0.338435	0.0724299	4.57E-06
7	37078590	rs34571901	A	G	G	214	159249	0.338435	0.0724299	4.57E-06
7	37078698	rs13243711	T	C	C	214	159249	0.338435	0.0724299	4.57E-06
7	37067928	rs34647305	T	A	A	214	163084	0.347392	0.067757	4.79E-06
4	74356175	rs35858007	G	A	A	214	102009	0.218842	0.212617	5.55E-06
4	74358277	rs12510870	T	C	C	214	102009	0.218842	0.212617	5.55E-06
3	132170918	rs11926095	A	G	G	213	117881	0.253615	0.140845	5.90E-06
3	132124196	rs76621798	C	T	T	213	12035	0.259872	0.138498	6.36E-06
3	132128325	rs17184819	G	A	A	214	116341	0.251975	0.142523	6.74E-06
3	132136252	rs74915889	G	A	A	214	116341	0.251975	0.142523	6.74E-06
3	132145116	rs17185135	C	T	T	214	116341	0.251975	0.142523	6.74E-06
3	132150491	rs79192642	A	C	C	214	116341	0.251975	0.142523	6.74E-06
3	132156704	rs79152208	A	C	C	214	116341	0.251975	0.142523	6.74E-06
3	132160713	rs10490862	A	G	G	214	116341	0.251975	0.142523	6.74E-06
3	132163200	rs17404153	G	T	T	214	116341	0.251975	0.142523	6.74E-06
3	132166005	rs11920676	A	G	G	214	116341	0.251975	0.142523	6.74E-06
3	132166266	rs11917172	T	G	G	214	116341	0.251975	0.142523	6.74E-06
3	74519481	rs7625404	G	A	A	213	111357	0.24147	0.171362	6.92E-06
3	132237447	rs62293979	C	G	G	214	11881	0.257734	0.130841	6.96E-06
3	132239557	rs7633214	T	A	A	214	11881	0.257734	0.130841	6.96E-06
3	132240100	rs11924792	A	C	C	214	11881	0.257734	0.130841	6.96E-06
3	132241510	rs2305625	C	T	T	214	11881	0.257734	0.130841	6.96E-06
3	132269362	rs62293987	C	A	A	214	11881	0.257734	0.130841	6.96E-06
3	132270358	rs62293988	T	C	C	214	11881	0.257734	0.130841	6.96E-06
7	154555576	rs13240930	G	A	A	211	0.885713	0.192086	0.383886	6.97E-06
7	13730228	rs12113106	G	A	A	211	112197	0.243923	0.146919	7.33E-06
3	132123482	rs11914615	T	C	C	212	120204	0.261905	0.136792	7.64E-06
7	13688904	rs73055962	C	T	T	213	0.912825	0.199152	0.302817	7.82E-06
7	13692924	rs11975756	G	T	T	213	0.912825	0.199152	0.302817	7.82E-06
7	13693806	rs12113852	A	T	T	213	0.912825	0.199152	0.302817	7.82E-06
7	13694035	rs12112680	G	A	A	213	0.912825	0.199152	0.302817	7.82E-06
7	13695315	rs2217613	C	A	A	213	0.912825	0.199152	0.302817	7.82E-06
5	151804742	rs11745796	A	G	G	212	127377	0.279644	0.115566	8.88E-06
4	74226045	rs10008400	C	T	T	213	0.975046	0.214667	0.230047	9.36E-06
7	154556046	rs7789315	C	A	A	210	0.875954	0.193007	0.385714	9.58E-06
7	154556133	rs7789351	G	A	A	210	0.875954	0.193007	0.385714	9.58E-06
6	10574397	rs612959	T	G	G	213	-0.844596	0.186207	0.410798	9.62E-06
7	13725735	rs59320092	A	C	C	214	106765	0.235551	0.151869	9.73E-06
16	69440755	rs11075719	A	C	C	214	184954	0.408139	0.0514019	9.77E-06
16	69444466	rs4783704	C	T	T	214	184954	0.408139	0.0514019	9.77E-06
16	69444567	rs4783705	C	T	T	214	184954	0.408139	0.0514019	9.77E-06
16	69458980	rs56096026	T	G	G	214	184954	0.408139	0.0514019	9.77E-06
16	69461173	rs7201265	T	C	C	214	184954	0.408139	0.0514019	9.77E-06
16	69465311	rs72797179	C	T	T	214	184954	0.408139	0.0514019	9.77E-06
16	69465318	rs16958866	G	A	A	214	184954	0.408139	0.0514019	9.77E-06
7	13730547	rs60869288	C	T	T	212	107644	0.237658	0.150943	9.92E-06
7	13733134	rs10499439	A	G	G	212	107644	0.237658	0.150943	9.92E-06

### Sheet: b) L-VTA
CHR	POS	ID	REF	ALT	A1	OBS_CT	BETA	SE	FREQ	P
5	75147855	rs57131074	G	C	C	213	115962	0.23423	0.126761	1.51E-06
10	13751683	rs10082442	C	G	G	210	0.949508	0.191789	0.259524	1.53E-06
10	13754253	rs7917372	G	A	A	210	0.946879	0.191996	0.261905	1.66E-06
10	13755544	rs1541010	C	T	T	210	0.946879	0.191996	0.261905	1.66E-06
18	54703519	rs1657381	C	T	T	214	-0.915649	0.187494	0.238318	2.05E-06
13	36154966	rs1777670	G	A	A	213	0.980942	0.202707	0.178404	2.51E-06
3	132330292	rs141727949	A	C	C	213	130898	0.272912	0.0915493	3.05E-06
3	132330860	rs150273563	C	G	G	213	112379	0.236571	0.124413	3.75E-06
3	132300248	rs78702244	A	C	C	214	128182	0.270128	0.0934579	3.83E-06
3	132321090	rs79521265	G	A	A	214	128182	0.270128	0.0934579	3.83E-06
3	132326383	rs143265478	A	G	G	214	128182	0.270128	0.0934579	3.83E-06
6	15284527	rs7757613	G	A	A	214	144547	0.305341	0.0794393	4.02E-06
6	65985656	rs78640232	C	T	T	210	132391	0.280382	0.0785714	4.29E-06
19	47885760	rs2547378	A	T	T	213	131773	0.279845	0.0915493	4.51E-06
3	132345723	rs78240150	T	C	C	212	129795	0.276098	0.0896226	4.68E-06
16	58478331	rs7184189	C	T	T	213	152748	0.325158	0.056338	4.74E-06
7	130686923	rs62471588	A	C	C	213	162879	0.348702	0.0586854	5.33E-06
4	122903459	rs6818271	T	G	G	212	140828	0.301572	0.0683962	5.38E-06
3	132421998	rs79328618	G	A	A	213	127961	0.275717	0.0892019	6.09E-06
3	132333146	rs62291499	T	C	C	213	108485	0.236083	0.126761	7.44E-06
3	132337109	rs62291501	T	C	C	213	108485	0.236083	0.126761	7.44E-06
3	132338346	rs41272321	T	G	G	213	108485	0.236083	0.126761	7.44E-06
3	132343237	rs62291503	T	A	A	213	108485	0.236083	0.126761	7.44E-06
3	132345482	rs62291504	G	T	T	213	108485	0.236083	0.126761	7.44E-06
3	132345762	rs2305626	A	C	C	213	108485	0.236083	0.126761	7.44E-06
3	132347701	rs17413620	A	G	G	213	108485	0.236083	0.126761	7.44E-06
3	132350880	rs62291553	C	T	T	213	108485	0.236083	0.126761	7.44E-06
3	132352326	rs62291556	T	A	A	213	108485	0.236083	0.126761	7.44E-06
3	132354622	rs11926381	C	T	T	213	108485	0.236083	0.126761	7.44E-06
3	132358836	rs62291558	T	A	A	213	108485	0.236083	0.126761	7.44E-06
3	132364731	rs17348055	C	T	T	213	108485	0.236083	0.126761	7.44E-06
3	132367717	rs9637394	T	C	C	213	108485	0.236083	0.126761	7.44E-06
3	132368016	rs62292460	G	A	A	213	108485	0.236083	0.126761	7.44E-06
3	132370114	rs62292461	C	T	T	213	108485	0.236083	0.126761	7.44E-06
7	30060604	rs4722966	G	A	A	214	142452	0.310641	0.0700935	7.73E-06
16	10214306	rs11074593	A	G	G	214	0.922132	0.20113	0.212617	7.76E-06
3	132380752	rs10935027	G	A	A	212	109004	0.238004	0.125	7.97E-06
3	132429447	rs62292471	C	T	T	214	108173	0.236774	0.123832	8.33E-06
3	132431380	rs62292473	G	C	C	214	108173	0.236774	0.123832	8.33E-06
3	132434156	rs17414558	T	C	C	214	108173	0.236774	0.123832	8.33E-06
3	132437034	rs62292475	A	G	G	214	108173	0.236774	0.123832	8.33E-06
3	132439403	rs11923081	A	C	C	214	108173	0.236774	0.123832	8.33E-06
3	132305674	rs62291485	C	T	T	214	107025	0.234372	0.128505	8.41E-06
3	132305934	rs62291486	C	T	T	214	107025	0.234372	0.128505	8.41E-06
3	132311148	rs62291488	G	T	T	214	107025	0.234372	0.128505	8.41E-06
3	132318897	rs3804636	A	G	G	214	107025	0.234372	0.128505	8.41E-06
7	30010498	rs34511420	C	T	T	210	145439	0.319105	0.0666667	8.81E-06
3	132397792	rs62292465	C	G	G	214	107118	0.235654	0.126168	9.20E-06
3	132401257	rs11925495	A	G	G	214	107118	0.235654	0.126168	9.20E-06
16	10217536	rs1375070	C	T	T	214	0.913207	0.201081	0.214953	9.37E-06
3	132406895	rs76967933	C	A	A	213	124281	0.273803	0.0915493	9.49E-06
3	132415424	rs76177059	T	C	C	213	124281	0.273803	0.0915493	9.49E-06

### Sheet: c) R-NAcc
CHR	POS	ID	REF	ALT	A1	OBS_CT	BETA	SE	FREQ	P
2	143455363	rs72998174	G	A	A	214	19507	0.373334	0.0700935	4.15E-07
2	143457339	rs61264610	G	A	A	214	19507	0.373334	0.0700935	4.15E-07
2	143457372	rs61694127	C	A	A	214	19507	0.373334	0.0700935	4.15E-07
2	143457778	rs57281241	G	A	A	214	19507	0.373334	0.0700935	4.15E-07
2	143462375	rs6760958	G	T	T	214	19507	0.373334	0.0700935	4.15E-07
2	143462394	rs6718835	T	C	C	214	19507	0.373334	0.0700935	4.15E-07
2	143462969	rs111255289	T	C	C	214	19507	0.373334	0.0700935	4.15E-07
2	143471432	rs112885698	G	A	A	214	19507	0.373334	0.0700935	4.15E-07
7	110304526	rs10262834	C	A	A	212	211567	0.404924	0.0589623	4.19E-07
2	143457229	rs58059218	C	T	T	213	195286	0.374322	0.0704225	4.33E-07
7	110298659	rs143835267	G	A	A	213	213053	0.411653	0.056338	5.28E-07
7	110305167	rs73207023	G	A	A	212	213353	0.412669	0.0566038	5.44E-07
7	110307865	rs73207026	T	A	A	212	213353	0.412669	0.0566038	5.44E-07
6	19388375	rs79729308	C	A	A	214	191681	0.375808	0.0630841	7.50E-07
6	19388576	rs16882109	T	C	C	214	191681	0.375808	0.0630841	7.50E-07
6	19388998	rs62402848	A	G	G	214	191681	0.375808	0.0630841	7.50E-07
6	19393007	rs112736304	A	G	G	214	191681	0.375808	0.0630841	7.50E-07
6	19395941	rs4498342	G	A	A	214	191681	0.375808	0.0630841	7.50E-07
6	19400478	rs111348402	C	T	T	214	191681	0.375808	0.0630841	7.50E-07
6	19403998	rs62404774	A	G	G	214	191681	0.375808	0.0630841	7.50E-07
6	19406041	rs62404775	C	T	T	214	191681	0.375808	0.0630841	7.50E-07
6	19406187	rs62404776	A	G	G	214	191681	0.375808	0.0630841	7.50E-07
6	19406338	rs62404777	A	G	G	214	191681	0.375808	0.0630841	7.50E-07
6	19408969	rs62404778	T	A	A	214	191681	0.375808	0.0630841	7.50E-07
6	19388059	rs1908633	T	C	C	214	185327	0.365666	0.067757	8.73E-07
2	143458993	rs6738045	A	C	C	214	187196	0.369533	0.0724299	8.83E-07
2	143470317	rs10200247	G	A	A	214	187196	0.369533	0.0724299	8.83E-07
7	110342640	rs73208729	T	A	A	213	200432	0.399245	0.0610329	1.10E-06
7	110345231	rs73208733	C	A	A	213	200432	0.399245	0.0610329	1.10E-06
7	110357911	rs73208742	G	A	A	213	200432	0.399245	0.0610329	1.10E-06
7	110358268	rs59756509	G	A	A	213	200432	0.399245	0.0610329	1.10E-06
7	110339657	rs56307333	T	C	C	211	207376	0.41491	0.056872	1.22E-06
7	110313193	rs117529151	G	T	T	213	199819	0.407231	0.0586854	1.85E-06
7	110313234	rs73207091	G	A	A	213	199819	0.407231	0.0586854	1.85E-06
5	30875852	rs147804211	A	G	G	213	211115	0.430742	0.0516432	1.90E-06
5	30844252	rs61649797	G	T	T	214	200953	0.414005	0.0560748	2.35E-06
5	30844865	rs76929822	C	G	G	214	200953	0.414005	0.0560748	2.35E-06
5	30846962	rs79611250	G	A	A	214	200953	0.414005	0.0560748	2.35E-06
5	30847826	rs80125355	C	T	T	214	200953	0.414005	0.0560748	2.35E-06
6	27780746	rs111633360	T	C	C	214	187696	0.387472	0.0654206	2.45E-06
6	27782559	rs41269271	A	G	G	214	187696	0.387472	0.0654206	2.45E-06
6	27784428	rs9295750	A	G	G	214	187696	0.387472	0.0654206	2.45E-06
6	27808779	rs73386612	A	T	T	214	187696	0.387472	0.0654206	2.45E-06
5	30862898	rs80267954	C	A	A	214	204211	0.421922	0.0537383	2.50E-06
5	30867740	rs78591067	G	A	A	214	204211	0.421922	0.0537383	2.50E-06
13	99245334	rs4586287	C	G	G	214	-0.915819	0.189862	0.334112	2.69E-06
3	65077476	rs6797402	A	G	G	214	148011	0.307554	0.109813	2.83E-06
2	143457368	rs60806500	G	A	A	213	172253	0.358051	0.07277	2.86E-06
3	71681232	rs28616823	T	C	C	213	159487	0.332673	0.0892019	3.08E-06
7	110353180	rs73208736	T	C	C	212	192501	0.401519	0.0613208	3.09E-06
3	71643456	rs9816254	T	G	G	214	165721	0.345938	0.0794393	3.12E-06
3	71651647	rs7638169	G	C	C	214	165721	0.345938	0.0794393	3.12E-06
3	71652888	rs7643734	G	A	A	214	165721	0.345938	0.0794393	3.12E-06
13	99236471	rs7331420	G	A	A	213	-0.933534	0.19531	0.293427	3.29E-06
3	71683947	rs830611	G	A	A	214	156978	0.328805	0.0911215	3.36E-06
6	2909818	rs147210046	C	T	T	213	181991	0.381236	0.056338	3.38E-06
7	110310860	rs73207028	T	C	C	213	191296	0.401573	0.0610329	3.53E-06
7	110315092	rs73207094	C	T	T	213	191296	0.401573	0.0610329	3.53E-06
7	110315746	rs73207096	T	A	A	213	191296	0.401573	0.0610329	3.53E-06
7	110317590	rs73207100	T	A	A	213	191296	0.401573	0.0610329	3.53E-06
13	99234392	rs4491365	A	G	G	214	-105131	0.22107	0.226636	3.65E-06
5	136665962	rs11740211	C	T	T	214	12106	0.254897	0.147196	3.76E-06
7	110335297	rs73208720	T	C	C	213	187729	0.395248	0.0633803	3.76E-06
7	110335606	rs73208721	G	C	C	213	187729	0.395248	0.0633803	3.76E-06
7	110336606	rs143770526	C	T	T	213	187729	0.395248	0.0633803	3.76E-06
7	110338171	rs73208724	C	T	T	213	187729	0.395248	0.0633803	3.76E-06
13	99180327	rs72645189	C	G	G	214	-105005	0.221625	0.219626	3.95E-06
11	5306509	rs4910742	A	G	G	214	19458	0.410881	0.0514019	3.99E-06
13	99157398	rs10508036	C	G	G	214	-101657	0.215218	0.233645	4.22E-06
6	2898624	rs17135958	T	C	C	212	164072	0.348166	0.0731132	4.45E-06
13	99242255	rs11841757	A	G	G	212	-102013	0.216515	0.245283	4.47E-06
5	136644760	rs13436758	G	T	T	214	119079	0.253353	0.151869	4.68E-06
5	136645393	rs13360535	T	C	C	214	119079	0.253353	0.151869	4.68E-06
5	136645457	rs62374172	T	C	C	214	119079	0.253353	0.151869	4.68E-06
5	136646649	rs11745363	C	T	T	214	119079	0.253353	0.151869	4.68E-06
5	136648381	rs739697	C	T	T	214	119079	0.253353	0.151869	4.68E-06
5	136648560	rs739695	C	T	T	214	119079	0.253353	0.151869	4.68E-06
5	136649174	rs10043635	C	T	T	214	119079	0.253353	0.151869	4.68E-06
5	136649776	rs1865406	T	C	C	214	119079	0.253353	0.151869	4.68E-06
5	136652348	rs11741229	T	C	C	214	119079	0.253353	0.151869	4.68E-06
5	136662978	rs2040660	A	G	G	214	119079	0.253353	0.151869	4.68E-06
5	136664331	rs9327784	T	C	C	214	119079	0.253353	0.151869	4.68E-06
6	19385289	rs62402845	T	C	C	214	188281	0.401182	0.0607477	4.82E-06
6	19386002	rs62402846	C	G	G	214	188281	0.401182	0.0607477	4.82E-06
13	99240907	rs59393930	G	T	T	211	-101518	0.217277	0.246445	5.33E-06
13	99241244	rs16955624	G	A	A	211	-101518	0.217277	0.246445	5.33E-06
13	99241854	rs61971237	A	G	G	211	-101518	0.217277	0.246445	5.33E-06
2	143462946	rs72998187	G	A	A	214	156753	0.33598	0.0864486	5.45E-06
2	143464156	rs61178944	A	G	G	214	156753	0.33598	0.0864486	5.45E-06
5	30804003	rs13185977	C	T	T	214	184197	0.394968	0.0630841	5.50E-06
5	30813797	rs10071819	A	G	G	214	184197	0.394968	0.0630841	5.50E-06
5	30817562	rs76734857	A	G	G	214	184197	0.394968	0.0630841	5.50E-06
5	30827510	rs7702857	G	A	A	214	184197	0.394968	0.0630841	5.50E-06
7	110323406	rs10499992	A	G	G	214	184065	0.394997	0.0630841	5.59E-06
7	110323534	rs73208706	G	A	A	214	184065	0.394997	0.0630841	5.59E-06
7	110324906	rs7796708	C	T	T	214	184065	0.394997	0.0630841	5.59E-06
7	110326644	rs73208712	C	T	T	214	184065	0.394997	0.0630841	5.59E-06
7	110327425	rs56288544	T	C	C	214	184065	0.394997	0.0630841	5.59E-06
7	110328121	rs6952247	G	T	T	214	184065	0.394997	0.0630841	5.59E-06
7	110328127	rs6951942	C	T	T	214	184065	0.394997	0.0630841	5.59E-06
2	143485788	rs113431452	C	T	T	214	169034	0.363205	0.0771028	5.73E-06
2	143491630	rs113311964	G	A	A	214	169034	0.363205	0.0771028	5.73E-06
2	143496985	rs74383975	G	A	A	214	169034	0.363205	0.0771028	5.73E-06
2	143501626	rs79695251	A	T	T	214	169034	0.363205	0.0771028	5.73E-06
13	99233738	rs17574654	C	A	A	214	-103018	0.221698	0.224299	5.92E-06
13	99183727	rs59586324	C	T	T	214	-102922	0.222292	0.21729	6.37E-06
13	99190397	rs61971164	A	C	C	214	-102922	0.222292	0.21729	6.37E-06
13	99190905	rs17471107	G	A	A	214	-102922	0.222292	0.21729	6.37E-06
13	99244496	rs60992538	G	T	T	210	-100665	0.217578	0.247619	6.53E-06
13	99168721	rs17471079	C	T	T	214	-0.996173	0.215773	0.231308	6.75E-06
13	99170232	rs61969454	T	C	C	214	-0.996173	0.215773	0.231308	6.75E-06
13	99171040	rs17574536	G	A	A	214	-0.996173	0.215773	0.231308	6.75E-06
3	2259929	rs1184766	G	C	C	214	-0.880882	0.190917	0.359813	6.83E-06
13	99240318	rs61971234	A	G	G	212	-104426	0.226392	0.226415	6.91E-06
8	144541018	rs113025548	C	T	T	213	178486	0.387474	0.0539906	7.08E-06
13	99244976	rs59362748	T	C	C	212	-0.994371	0.216134	0.25	7.28E-06
13	99235364	rs61971227	C	T	T	213	-101686	0.221822	0.225352	7.80E-06
13	99208599	rs61971223	C	G	G	212	-101665	0.222273	0.221698	8.18E-06
5	30838487	rs1343680	G	A	A	214	190191	0.416397	0.0560748	8.37E-06
13	99241749	rs61971236	G	A	A	211	-0.994129	0.217771	0.244076	8.52E-06
13	99241949	rs61971239	C	T	T	211	-0.994129	0.217771	0.244076	8.52E-06
13	99179499	rs57930623	A	G	G	212	-103557	0.226996	0.209906	8.61E-06
6	19386202	rs62402847	G	C	C	214	180178	0.395841	0.0630841	8.96E-06
13	99119160	rs61969407	C	T	T	214	-0.983236	0.216171	0.228972	9.09E-06
2	143469509	rs12328957	G	C	C	214	151607	0.333466	0.088785	9.17E-06
2	143472000	rs10189091	G	A	A	214	151607	0.333466	0.088785	9.17E-06
13	99239275	rs11841352	T	G	G	213	-0.970299	0.2136	0.248826	9.34E-06
6	2925477	rs76782454	A	G	G	214	168437	0.371227	0.0607477	9.54E-06
13	99242413	rs11839260	C	T	T	211	-0.985777	0.21721	0.244076	9.56E-06
17	1280908	rs71360487	T	C	C	214	189004	0.416652	0.0560748	9.58E-06
5	30807204	rs1392447	C	A	A	214	16508	0.364062	0.0771028	9.66E-06
7	110325377	rs73208711	T	C	C	214	17669	0.389905	0.0654206	9.77E-06
3	71641861	rs28663041	T	C	C	212	156506	0.345356	0.0825472	9.81E-06
3	71642205	rs7618503	T	G	G	212	156506	0.345356	0.0825472	9.81E-06

### Sheet: d) L-NAcc
CHR	POS	ID	REF	ALT	A1	OBS_CT	BETA	SE	FREQ	P
4	82657112	rs12513164	C	T	T	214	197751	0.361498	0.0607477	1.26E-07
4	82670778	rs78338621	G	A	A	213	195084	0.369123	0.0586854	3.13E-07
18	74786410	rs34879896	C	T	T	212	211863	0.418191	0.0542453	8.88E-07
3	72687515	rs9681769	C	G	G	214	214821	0.425467	0.0514019	9.55E-07
4	82666821	rs12507645	T	G	G	214	191724	0.381905	0.0537383	1.09E-06
4	82668311	rs12509705	T	C	C	214	191724	0.381905	0.0537383	1.09E-06
15	87454928	rs77904849	C	T	T	212	202721	0.407775	0.0518868	1.38E-06
4	82677513	rs75268643	T	C	C	214	18537	0.376763	0.0560748	1.73E-06
8	9372329	rs2034983	A	G	G	212	159988	0.326674	0.0778302	1.94E-06
4	82671299	rs12508164	C	G	G	213	164303	0.340801	0.0704225	2.73E-06
14	94339260	rs77647712	G	C	C	211	18891	0.393998	0.056872	3.09E-06
8	9239738	rs111607204	A	T	T	210	188601	0.396453	0.0571429	3.67E-06
18	74786576	rs35122022	G	A	A	213	196359	0.412967	0.056338	3.68E-06
4	60878204	rs62305935	C	T	T	210	0.999699	0.210708	0.247619	3.88E-06
14	94337764	rs75425210	T	A	A	213	187092	0.394852	0.056338	3.96E-06
12	126021176	rs12296266	G	A	A	214	-0.874996	0.185015	0.331776	4.11E-06
3	76798854	rs72892309	A	G	G	214	146673	0.311932	0.088785	4.64E-06
6	2898624	rs17135958	T	C	C	212	161686	0.344781	0.0731132	4.93E-06
10	2740608	rs7920763	G	A	A	214	-0.877365	0.187165	0.476636	4.94E-06
10	2740918	rs7893911	G	T	T	214	-0.877365	0.187165	0.476636	4.94E-06
7	150724324	rs6953514	T	C	C	214	189664	0.405364	0.0584112	5.14E-06
7	150728894	rs58019625	G	C	C	214	189664	0.405364	0.0584112	5.14E-06
7	150732812	rs17545756	C	T	T	214	189664	0.405364	0.0584112	5.14E-06
7	150733115	rs76225344	G	A	A	214	189664	0.405364	0.0584112	5.14E-06
7	150733271	rs76802349	T	C	C	214	189664	0.405364	0.0584112	5.14E-06
7	150734364	rs78023969	G	T	T	214	189664	0.405364	0.0584112	5.14E-06
7	150734967	rs4148845	C	T	T	214	189664	0.405364	0.0584112	5.14E-06
7	150737005	rs77475957	C	A	A	214	189664	0.405364	0.0584112	5.14E-06
7	150738570	rs74661797	G	A	A	214	189664	0.405364	0.0584112	5.14E-06
7	150738661	rs75488358	C	T	T	214	189664	0.405364	0.0584112	5.14E-06
7	150741514	rs75139230	C	A	A	214	189664	0.405364	0.0584112	5.14E-06
7	150742408	rs59397762	G	T	T	214	189664	0.405364	0.0584112	5.14E-06
7	150742564	rs55902005	G	T	T	214	189664	0.405364	0.0584112	5.14E-06
6	2909818	rs147210046	C	T	T	213	176867	0.378049	0.056338	5.16E-06
8	9269394	rs113239693	G	A	A	212	184789	0.396108	0.0566038	5.49E-06
12	103452167	rs11559896	G	A	A	214	133546	0.287785	0.123832	6.09E-06
12	103460975	rs2138255	C	T	T	214	133546	0.287785	0.123832	6.09E-06
12	103463637	rs11111433	T	C	C	214	133546	0.287785	0.123832	6.09E-06
12	103481927	rs11111436	C	T	T	214	133546	0.287785	0.123832	6.09E-06
12	103504698	rs12426769	G	A	A	214	133546	0.287785	0.123832	6.09E-06
12	103504865	rs10860939	C	A	A	214	133546	0.287785	0.123832	6.09E-06
8	9289744	rs112652864	A	G	G	214	177319	0.382495	0.0607477	6.21E-06
4	170102450	rs111409205	G	A	A	213	133545	0.288243	0.115023	6.30E-06
4	170103640	rs17627017	A	G	G	213	133545	0.288243	0.115023	6.30E-06
10	2741496	rs1334691	A	G	G	212	-0.87833	0.189918	0.471698	6.55E-06
12	126020031	rs7969675	A	C	C	214	-0.857854	0.186387	0.338785	7.18E-06
5	62557289	rs238616	G	A	A	214	120028	0.263825	0.158879	9.05E-06
9	13546370	rs10961121	T	C	C	213	129064	0.284064	0.131455	9.31E-06
9	13546518	rs10809967	A	G	G	213	129064	0.284064	0.131455	9.31E-06
9	13547025	rs10809968	G	A	A	213	129064	0.284064	0.131455	9.31E-06
9	13547320	rs966230	T	C	C	213	129064	0.284064	0.131455	9.31E-06
9	13547550	rs7861332	G	A	A	213	129064	0.284064	0.131455	9.31E-06
9	13547555	rs7861333	G	A	A	213	129064	0.284064	0.131455	9.31E-06
9	13548454	rs34240560	A	G	G	213	129064	0.284064	0.131455	9.31E-06
9	13549716	rs7028079	T	A	A	213	129064	0.284064	0.131455	9.31E-06
9	13549884	rs7042648	A	G	G	213	129064	0.284064	0.131455	9.31E-06
9	13549955	rs7043075	G	T	T	213	129064	0.284064	0.131455	9.31E-06
9	13549959	rs7028366	T	C	C	213	129064	0.284064	0.131455	9.31E-06
9	13550048	rs7023141	G	A	A	213	129064	0.284064	0.131455	9.31E-06
9	13550384	rs10961128	G	A	A	213	129064	0.284064	0.131455	9.31E-06
9	13550436	rs10809970	A	T	T	213	129064	0.284064	0.131455	9.31E-06
9	13550452	rs10809971	C	G	G	213	129064	0.284064	0.131455	9.31E-06
9	13550601	rs12554886	C	T	T	213	129064	0.284064	0.131455	9.31E-06
9	13550716	rs10809973	G	A	A	213	129064	0.284064	0.131455	9.31E-06
9	13550861	rs10809974	A	G	G	213	129064	0.284064	0.131455	9.31E-06
9	13550901	rs10809975	G	T	T	213	129064	0.284064	0.131455	9.31E-06
9	13551055	rs10961129	T	C	C	213	129064	0.284064	0.131455	9.31E-06
9	13551060	rs10809976	G	A	A	213	129064	0.284064	0.131455	9.31E-06
9	13551314	rs10961131	T	C	C	213	129064	0.284064	0.131455	9.31E-06
9	13551343	rs10961132	C	T	T	213	129064	0.284064	0.131455	9.31E-06
9	13551361	rs10961133	C	G	G	213	129064	0.284064	0.131455	9.31E-06
9	13551637	rs7856136	G	A	A	213	129064	0.284064	0.131455	9.31E-06
9	13551780	rs7856281	G	A	A	213	129064	0.284064	0.131455	9.31E-06
9	13551854	rs7856403	G	A	A	213	129064	0.284064	0.131455	9.31E-06
9	13552121	rs7859428	C	T	T	213	129064	0.284064	0.131455	9.31E-06
9	13552598	rs1324176	C	A	A	213	129064	0.284064	0.131455	9.31E-06
9	13553442	rs12552181	T	C	C	213	129064	0.284064	0.131455	9.31E-06
9	13553602	rs1324178	A	G	G	213	129064	0.284064	0.131455	9.31E-06
9	13553704	rs1324179	G	C	C	213	129064	0.284064	0.131455	9.31E-06
9	13553899	rs1324181	C	T	T	213	129064	0.284064	0.131455	9.31E-06
9	13554589	rs10961136	T	C	C	213	129064	0.284064	0.131455	9.31E-06
11	123005484	rs112075412	C	T	T	213	171615	0.378297	0.0633803	9.59E-06
11	123006070	rs75028411	A	G	G	213	171615	0.378297	0.0633803	9.59E-06
11	123006534	rs75778936	T	C	C	213	171615	0.378297	0.0633803	9.59E-06
7	28508236	rs1859020	A	G	G	214	0.87295	0.192614	0.399533	9.75E-06
2	62710892	rs141523077	G	A	A	211	15027	0.331482	0.0758294	9.77E-06
7	28504566	rs6462088	A	G	G	214	-0.899651	0.19865	0.457944	9.89E-06
